# Spatial sorting enables comprehensive characterization of liver zonation

**DOI:** 10.1101/529784

**Authors:** Shani Ben-Moshe, Yonatan Shapira, Andreas E. Moor, Keren Bahar Halpern, Shalev Itzkovitz

## Abstract

The mammalian liver is composed of repeating hexagonal units termed lobules. Spatially-resolved single-cell transcriptomics revealed that about half of hepatocyte genes are differentially expressed across the lobule. Technical limitations impede reconstructing similar global spatial maps of other hepatocyte features. Here, we used zonated surface markers to sort hepatocytes from defined lobule zones with high spatial resolution. We applied transcriptomics, microRNA array measurements and Mass-spectrometry proteomics to reconstruct spatial atlases of multiple zonated hepatocyte features. We found that protein zonation largely overlapped mRNA zonation. We identified zonation of key microRNAs such as miR-122, and inverse zonation of microRNAs and their hepatocyte gene targets, implying potential regulation through zonated mRNA degradation. These targets included the pericentral Wnt receptors Fzd7 and Fzd8 and the periportal Wnt inhibitors Tcf7l1 and Ctnnbip1. Our approach facilitates reconstruction of spatial atlases of multiple cellular features in the liver and in other structured tissues.
