## Supplementary_Table_4 for "Spatial sorting enables comprehensive characterization of liver zonation"

### Sheet: Sheet1
Supplementary Table 4: miR profiles
miR_name	mean gate_1	mean gate_2	mean gate_3	mean gate_4	mean gate_5	mean gate_6	mean gate_7	mean gate_8	SEM_1	SEM_2	SEM_3	SEM_4	SEM_5	SEM_6	SEM_7	SEM_8	KW_p_value	KW_FDR	profile
mmu-let-7a-5p	0.030953	0.034934	0.033399	0.029154	0.030236	0.029182	0.029583	0.029304	0.0024309	0.0026369	0.0025266	0.002216	0.0022896	0.0022197	0.0022442	0.0022255	0.14454	0.29556
mmu-let-7b-5p	0.018275	0.019768	0.019065	0.018764	0.016242	0.015642	0.015507	0.015553	0.0013732	0.0014476	0.0013957	0.0013765	0.0011949	0.0011491	0.0011374	0.0011412	0.029033	0.088792
mmu-let-7c-5p	0.024471	0.023935	0.022827	0.021024	0.01999	0.019797	0.020053	0.019825	0.0018859	0.0018583	0.0017732	0.0016336	0.0015496	0.0015421	0.0015583	0.0015387	0.031804	0.088921
mmu-let-7d-5p	0.0095057	0.010337	0.010036	0.0088614	0.0085884	0.0080538	0.007973	0.0078015	0.00075592	0.00078984	0.00077054	0.0006806	0.00066246	0.00062097	0.00061519	0.00060244	0.03368	0.092282
mmu-let-7e-5p	3.5462e-05	3.388e-05	3.5434e-05	3.9842e-05	0.00056133	0.00063528	0.00065632	0.00066703	5.8322e-05	4.4019e-05	4.1908e-05	5.1816e-05	6.058e-05	5.8906e-05	5.9866e-05	5.859e-05	0.011732	0.058671
mmu-let-7f-5p	0.035736	0.03527	0.033706	0.028333	0.030326	0.030012	0.029951	0.029797	0.002842	0.0028282	0.0027047	0.0023226	0.0024481	0.0024356	0.0024227	0.00241	0.030026	0.088792
mmu-let-7g-5p	0.020068	0.020118	0.020353	0.018063	0.020376	0.020616	0.020867	0.020659	0.0014899	0.0014943	0.0015117	0.0013584	0.0015194	0.0015428	0.0015602	0.0015468	0.1145	0.24238
mmu-let-7i-5p	0.001589	0.0017154	0.0017111	0.0016108	0.0014095	0.0014265	0.0013412	0.0013822	0.00013106	0.00013252	0.0001321	0.00012781	0.00011205	0.00011005	0.00010401	0.00010545	0.012523	0.058671
mmu-miR-100-5p	0.00018915	0.00013145	0.00017485	0.00018378	0.00024992	0.00027743	0.00030189	0.00030712	4.6232e-05	4.4279e-05	3.6132e-05	4.004e-05	3.9822e-05	3.669e-05	3.8767e-05	3.7669e-05	0.0092511	0.058671
mmu-miR-101a-3p	0.0028411	0.0026326	0.002682	0.0027517	0.0029231	0.0029056	0.0030624	0.0029759	0.00021593	0.00019369	0.00019586	0.0002019	0.00021197	0.00020995	0.00022	0.00021391	0.69085	0.8288
mmu-miR-101b-3p	0.00043634	0.00037969	0.00034822	0.00034187	0.00024961	0.00024524	0.00026529	0.00025433	6.2416e-05	4.9746e-05	4.7601e-05	4.9871e-05	3.9657e-05	3.5507e-05	3.6357e-05	3.4236e-05	0.058771	0.14639
mmu-miR-103-3p	0.0031037	0.0028742	0.0026908	0.0025746	0.0021728	0.0021106	0.0020509	0.0020391	0.00024059	0.00022167	0.00020849	0.00020124	0.00016989	0.0001634	0.00015879	0.00015739	0.028342	0.088792
mmu-miR-106b-5p	0.00094967	0.00093583	0.00089877	0.00089612	0.00076244	0.00072462	0.00069947	0.00069831	9.4121e-05	8.4893e-05	8.1653e-05	8.4324e-05	7.3177e-05	6.4481e-05	6.2851e-05	6.1032e-05	0.010988	0.058671
mmu-miR-107-3p	0.0071219	0.0067255	0.0062373	0.0056496	0.0045237	0.0040741	0.0040578	0.0040151	0.000533	0.00050252	0.00046451	0.00042364	0.00034135	0.00030535	0.00030249	0.00029995	0.011614	0.058671
mmu-miR-1198-5p	0.00046556	0.00034813	0.00032991	0.00037023	0.00029921	0.00023447	0.00023219	0.00024399	6.6513e-05	4.861e-05	4.6557e-05	5.3182e-05	4.4609e-05	3.4115e-05	3.4501e-05	3.3489e-05	0.44007	0.62154
mmu-miR-122-3p	0.0027819	0.0026212	0.002391	0.0021704	0.0027715	0.0025836	0.0027959	0.0026408	0.00024447	0.00022637	0.00020781	0.00019578	0.00023795	0.00022341	0.00023856	0.00022581	0.79651	0.91699
mmu-miR-122-5p	0.42164	0.44041	0.45347	0.46636	0.47949	0.49128	0.487	0.48552	0.031141	0.032823	0.033701	0.034602	0.035635	0.036518	0.036144	0.036009	0.0072048	0.058671
mmu-miR-125a-3p	0.00014553	0.00016586	0.00011741	0.00019941	0.00014044	0.00014246	0.00011498	0.00016432	2.9884e-05	2.5421e-05	2.1099e-05	3.1059e-05	2.1401e-05	1.9464e-05	1.7763e-05	2.1085e-05	0.75804	0.8801
mmu-miR-125a-5p	5.7792e-06	4.7141e-06	4.4211e-06	5.2875e-06	0.00064865	0.000731	0.00073709	0.00071048	6.0641e-05	4.8238e-05	4.4505e-05	5.4482e-05	6.5664e-05	6.4422e-05	6.5186e-05	6.1487e-05	0.012152	0.058671
mmu-miR-125b-5p	0.0038349	0.0036537	0.0036463	0.0036439	0.0060025	0.0066013	0.0070124	0.0071141	0.00034194	0.00032204	0.00032101	0.00032452	0.00052497	0.00057749	0.00061193	0.00061969	0.0064683	0.058671
mmu-miR-126a-3p	9.7726e-05	9.7995e-05	0.00021725	0.00022113	8.6208e-05	0.00017822	0.00010439	0.00010804	6.1576e-05	3.782e-05	4.7344e-05	4.9603e-05	3.9423e-05	3.3866e-05	3.5042e-05	3.1089e-05	0.97864	0.99314
mmu-miR-1306-3p	5.7792e-06	4.7141e-06	4.4211e-06	0.00012809	5.4798e-05	4.6886e-05	3.5782e-06	7.8848e-05	6.0641e-05	4.8238e-05	4.4505e-05	4.5646e-05	4.2625e-05	3.3904e-05	3.5928e-05	3.2705e-05	0.30967	0.48764
mmu-miR-130a-3p	0.013785	0.01213	0.010789	0.010224	0.0086027	0.0082952	0.0081568	0.0081689	0.00098432	0.00086601	0.00077029	0.00073163	0.00061727	0.00059444	0.00058553	0.00058553	0.005541	0.058671
mmu-miR-137-3p	5.7792e-06	4.7141e-06	4.4211e-06	5.2875e-06	8.2394e-05	0.00023002	0.00020641	0.00023363	6.0641e-05	4.8238e-05	4.4505e-05	5.4482e-05	4.3298e-05	3.7279e-05	3.3073e-05	3.4611e-05	0.025857	0.084344
mmu-miR-139-3p	0.00029466	0.00022282	0.0002261	0.00026691	0.00018748	0.00017147	0.00018013	0.00018263	5.387e-05	3.9977e-05	3.9155e-05	4.6128e-05	3.6469e-05	2.9437e-05	3.0041e-05	2.8468e-05	0.83734	0.92668
mmu-miR-140-3p	0.00079583	0.00074243	0.00066697	0.00068329	0.00046223	0.00047987	0.00043042	0.00045816	8.6392e-05	7.4469e-05	6.8913e-05	7.4064e-05	5.4145e-05	5.0661e-05	4.6073e-05	4.7451e-05	0.01197	0.058671
mmu-miR-140-5p	0.00055514	0.00055396	0.00048882	0.00047168	0.00037517	0.00037373	0.00037896	0.00040076	7.2099e-05	6.1123e-05	5.6908e-05	6.075e-05	5.106e-05	4.285e-05	4.352e-05	4.1762e-05	0.0072419	0.058671
mmu-miR-148a-3p	0.011011	0.012044	0.012055	0.011075	0.011925	0.012277	0.012559	0.012807	0.00083162	0.00087291	0.00087326	0.00080485	0.00086298	0.00089278	0.00091033	0.000928	0.32675	0.50298
mmu-miR-148b-3p	0.00010383	0.00018089	0.00018413	0.00016605	0.00013804	0.00014961	0.00014062	0.00015179	5.5989e-05	3.7474e-05	3.6614e-05	3.9267e-05	3.3678e-05	2.8046e-05	2.7757e-05	2.6189e-05	0.016231	0.06253
mmu-miR-149-5p	5.7792e-06	4.7141e-06	4.4211e-06	5.2875e-06	3.9837e-05	0.0001221	0.00013225	0.00012217	6.0641e-05	4.8238e-05	4.4505e-05	5.4482e-05	4.1407e-05	2.665e-05	2.7352e-05	2.4659e-05	0.016888	0.06253
mmu-miR-151-5p	0.0013538	0.0014728	0.0013402	0.001219	0.00087596	0.00080145	0.0007958	0.00079965	0.00011925	0.00011779	0.00010861	0.00010369	7.8519e-05	6.8086e-05	6.7937e-05	6.6566e-05	0.0088375	0.058671
mmu-miR-152-3p	0.00081323	0.00083026	0.00081852	0.00080528	0.00058402	0.00056886	0.00055701	0.0005565	8.3636e-05	7.5582e-05	7.3899e-05	7.654e-05	6.0396e-05	5.2653e-05	5.2451e-05	5.0234e-05	0.013568	0.058671
mmu-miR-15a-5p	0.00991	0.0091384	0.0083799	0.0076939	0.006506	0.0063466	0.0063587	0.0060952	0.00072667	0.00065273	0.00060105	0.00055271	0.0004635	0.00045237	0.00045209	0.00043365	0.019871	0.069803
mmu-miR-15b-5p	0.0024157	0.0025887	0.002475	0.00223	0.0021826	0.0018575	0.0017856	0.001802	0.00019088	0.00019914	0.00018975	0.00017381	0.00017045	0.00014265	0.00013678	0.00013697	0.082475	0.18832
mmu-miR-16-5p	0.0090944	0.0077012	0.0072547	0.0065588	0.0056649	0.0054395	0.0052589	0.0050624	0.00072103	0.00062006	0.00058087	0.00052782	0.0004517	0.00043393	0.00041927	0.00040263	0.0078597	0.058671
mmu-miR-17-3p	0.00019679	0.00019806	0.0001671	0.00019509	8.8794e-05	9.9661e-05	9.0314e-05	9.5998e-05	4.7049e-05	3.9973e-05	3.5889e-05	4.0959e-05	3.5947e-05	2.5711e-05	2.5613e-05	2.3455e-05	0.013704	0.058671
mmu-miR-1839-3p	0.0014832	0.0016999	0.0017972	0.0019133	0.001553	0.0013315	0.0012676	0.0013034	0.00011327	0.00011682	0.00012316	0.00013331	0.00010659	9.1327e-05	8.9049e-05	8.9814e-05	0.21491	0.3874
mmu-miR-1839-5p	8.1301e-05	0.00013592	0.00013095	0.00012908	0.00013926	0.00014282	0.00013211	0.00013112	5.2221e-05	2.5709e-05	2.4896e-05	2.6944e-05	2.4994e-05	2.1655e-05	2.1256e-05	1.9554e-05	0.36415	0.55432
mmu-miR-185-5p	0.00085825	0.0008045	0.00077411	0.00070547	0.00049659	0.00046783	0.00044036	0.00043719	8.7686e-05	7.6478e-05	7.3613e-05	7.3213e-05	5.7276e-05	4.8427e-05	4.7348e-05	4.4565e-05	0.0074678	0.058671
mmu-miR-188-5p	0.00032444	0.00029011	0.00027154	0.00042853	0.00022067	0.00024262	0.00021595	0.00027159	4.179e-05	3.6123e-05	3.2747e-05	4.1893e-05	4.0229e-05	2.6751e-05	2.637e-05	2.5491e-05	0.26934	0.45726
mmu-miR-192-3p	0.00030601	0.00034228	0.0002993	0.00027537	0.00029186	0.00029986	0.00028913	0.00028307	5.2959e-05	4.8015e-05	4.3734e-05	4.5139e-05	4.2497e-05	3.8241e-05	3.7951e-05	3.5369e-05	0.94094	0.97658
mmu-miR-192-5p	0.046655	0.049575	0.048051	0.04449	0.044678	0.043942	0.044815	0.044517	0.0036401	0.0037568	0.0036407	0.0033822	0.0034075	0.0033756	0.0034356	0.0034142	0.37298	0.56153
mmu-miR-1934-3p	0.00013944	0.00016331	0.00025126	0.00020339	0.0001335	0.000106	0.00011804	0.00013824	5.7122e-05	3.7519e-05	4.5005e-05	4.1053e-05	4.1231e-05	2.6033e-05	2.6933e-05	2.5618e-05	0.61289	0.78472
mmu-miR-193a-3p	0.0056399	0.0055131	0.0051914	0.0053435	0.0048258	0.0048439	0.0049517	0.0048439	0.00046972	0.00045765	0.00043291	0.00044421	0.00039853	0.0004017	0.0004084	0.0004004	0.41241	0.59474
mmu-miR-193a-5p	4.9109e-05	7.5614e-05	8.1886e-05	8.4448e-05	7.1029e-05	7.6157e-05	8.1491e-05	8.4673e-05	5.0265e-05	3.8521e-05	3.4736e-05	1.9807e-05	1.6345e-05	1.4788e-05	1.4965e-05	1.4284e-05	0.93057	0.97658
mmu-miR-193b-3p	5.7792e-06	4.7141e-06	4.4211e-06	5.2875e-06	2.4828e-05	2.8928e-05	6.1829e-05	9.1064e-05	6.0641e-05	4.8238e-05	4.4505e-05	5.4482e-05	4.1081e-05	3.2134e-05	2.9513e-05	2.3287e-05	0.18483	0.35664
mmu-miR-194-5p	0.020586	0.020421	0.019827	0.02027	0.018853	0.018751	0.018546	0.018145	0.0016628	0.0015698	0.0015266	0.0015594	0.001451	0.001449	0.0014345	0.0014057	0.65183	0.81927
mmu-miR-195a-3p	5.7792e-06	4.7141e-06	4.4211e-06	4.179e-05	5.8473e-05	8.3329e-05	3.1236e-05	0.00015108	6.0641e-05	4.8238e-05	4.4505e-05	5.185e-05	4.2019e-05	3.0274e-05	3.2764e-05	2.6743e-05	0.23228	0.40797
mmu-miR-195a-5p	0.00016701	0.00011547	6.8577e-05	4.8795e-05	3.1504e-05	5.3453e-05	5.5905e-05	8.6331e-05	5.8259e-05	4.3834e-05	4.3052e-05	5.2231e-05	4.1232e-05	2.9059e-05	2.9322e-05	2.3063e-05	0.47022	0.6442
mmu-miR-19a-3p	0.0010702	0.00098364	0.000963	0.00090807	0.00070997	0.0006506	0.00060588	0.00058462	9.8414e-05	8.4808e-05	8.2946e-05	8.2986e-05	6.7319e-05	5.7809e-05	5.5363e-05	5.1909e-05	0.0048424	0.058671
mmu-miR-19b-3p	0.0073467	0.0070367	0.0070542	0.0069906	0.0056784	0.0051194	0.0049674	0.0047788	0.00057728	0.0005447	0.00054641	0.00054117	0.00044005	0.00039827	0.00038662	0.00037231	0.0055986	0.058671
mmu-miR-202-3p	0.0014192	0.0010643	0.0011033	0.0011901	0.00088945	0.00071932	0.00077007	0.00071706	0.00013063	9.1211e-05	9.315e-05	0.00010429	8.032e-05	6.2791e-05	6.5446e-05	6.0557e-05	0.29432	0.4723
mmu-miR-20a-5p	0.0028659	0.0026774	0.0025554	0.0022532	0.001878	0.0016816	0.0016389	0.0015906	0.00021897	0.00020161	0.00019216	0.00017509	0.00014511	0.00012824	0.00012502	0.00012042	0.0045732	0.058671
mmu-miR-20b-5p	0.0013255	0.0012723	0.001232	0.001056	0.0008878	0.00078357	0.00078217	0.00076843	0.00011644	0.00010388	0.00010066	9.253e-05	7.8269e-05	6.6841e-05	6.6882e-05	6.4197e-05	0.006304	0.058671
mmu-miR-210-3p	9.43e-05	0.00014186	0.00015523	9.3863e-05	6.3499e-05	6.2477e-05	6.1074e-05	7.6244e-05	5.573e-05	4.5982e-05	3.7983e-05	4.14e-05	4.286e-05	2.9357e-05	2.9507e-05	2.844e-05	0.49689	0.67401
mmu-miR-211-3p	0.0011745	0.0009068	0.0010689	0.0013919	0.00083785	0.00067148	0.00060175	0.00068792	0.00010925	7.9298e-05	8.8014e-05	0.00011438	7.4564e-05	5.8935e-05	5.6148e-05	5.8804e-05	0.044093	0.11186
mmu-miR-212-3p	0.0039051	0.0033378	0.0032936	0.0034202	0.0026531	0.0021866	0.0024183	0.0023114	0.00033207	0.0002731	0.00026873	0.00028347	0.00022271	0.00018212	0.00020088	0.00019491	0.040901	0.10723
mmu-miR-219a-5p	0.00021107	0.00026281	0.00030109	0.00025347	0.00024105	0.00024886	0.0002276	0.0002562	6.2754e-05	4.4313e-05	4.9739e-05	4.7835e-05	4.215e-05	3.791e-05	3.3967e-05	3.544e-05	0.67298	0.8232
mmu-miR-21a-3p	0.00020845	0.00021168	0.0002408	0.00027406	0.00020713	0.00017445	0.00017645	0.00017693	3.22e-05	2.6616e-05	2.7249e-05	3.1247e-05	2.5258e-05	2.0044e-05	2.0362e-05	1.9029e-05	0.205	0.38473
mmu-miR-21a-5p	0.033012	0.035524	0.036178	0.036742	0.04538	0.045975	0.048015	0.048221	0.0025612	0.0028271	0.0028403	0.0028514	0.0035576	0.0035925	0.0037257	0.0037336	0.29217	0.4723
mmu-miR-22-3p	0.061027	0.051591	0.048972	0.052747	0.042253	0.040417	0.040348	0.038227	0.0046137	0.0039189	0.0037323	0.0040288	0.0032139	0.0030765	0.0030818	0.0029175	0.0072419	0.058671
mmu-miR-22-5p	0.00066869	0.00065596	0.00063181	0.0005882	0.00052541	0.00050674	0.00052772	0.00055048	7.7374e-05	6.6555e-05	6.4268e-05	6.6308e-05	5.8327e-05	5.0209e-05	5.1361e-05	5.0617e-05	0.01066	0.058671
mmu-miR-221-3p	0.00050041	0.00047499	0.00047678	0.0004611	0.00052113	0.00051187	0.00052157	0.00053089	7.0272e-05	5.7696e-05	5.691e-05	6.0328e-05	5.7793e-05	5.012e-05	5.0786e-05	4.9175e-05	0.70218	0.8293
mmu-miR-23a-3p	0.00034955	0.00028579	0.00028325	0.00029301	0.00032093	0.00034057	0.0003498	0.00040839	5.5915e-05	4.3573e-05	4.2479e-05	4.7325e-05	4.4043e-05	4.1539e-05	4.1918e-05	4.4572e-05	0.115	0.24238
mmu-miR-23b-3p	0.0057917	0.0054263	0.0047992	0.0044137	0.0039992	0.0036913	0.0036888	0.0036604	0.0004707	0.00042986	0.00038366	0.00035212	0.00032487	0.00029446	0.00029586	0.00029225	0.030462	0.088792
mmu-miR-24-3p	0.0032689	0.002622	0.0024538	0.0025128	0.0022256	0.0021044	0.0019853	0.0023156	0.00024397	0.00019356	0.00018111	0.00018686	0.00016525	0.00015382	0.0001459	0.0001679	0.01455	0.060404
mmu-miR-25-3p	0.0011158	0.0011446	0.0011126	0.0011025	0.00097688	0.00089254	0.00084796	0.00083029	0.00010741	0.00010085	9.914e-05	0.00010048	8.8347e-05	7.854e-05	7.5189e-05	7.2303e-05	0.016721	0.06253
mmu-miR-26a-5p	0.011243	0.010837	0.010864	0.011178	0.011955	0.011765	0.011797	0.011582	0.00086343	0.00080234	0.00080497	0.00082175	0.00088278	0.00087005	0.0008751	0.00085713	0.40701	0.5932
mmu-miR-26b-5p	0.0097858	0.0091004	0.0088044	0.0078535	0.0091032	0.008814	0.0089038	0.0086959	0.00071405	0.00066618	0.00064408	0.00058414	0.00066242	0.00064367	0.0006495	0.00063579	0.65996	0.82195
mmu-miR-27a-3p	3.909e-05	6.4842e-05	3.7907e-05	3.372e-05	4.6416e-05	0.00010628	0.00010417	0.00011237	5.8416e-05	4.1977e-05	4.1996e-05	5.1862e-05	4.16e-05	2.6054e-05	2.6177e-05	2.4194e-05	0.37809	0.56303
mmu-miR-27b-3p	0.0026559	0.0025113	0.0023241	0.0021473	0.0018905	0.0017643	0.0017855	0.0017337	0.0002341	0.00021542	0.00019823	0.00018577	0.00016377	0.0001524	0.00015273	0.00014854	0.025238	0.084333
mmu-miR-28a-5p	0.00027315	0.00029653	0.0002396	0.00018671	0.00016815	0.0001485	0.00016493	0.00016584	5.2241e-05	4.6158e-05	4.1653e-05	4.0172e-05	3.5982e-05	2.8071e-05	3.0166e-05	2.7637e-05	0.013366	0.058671
mmu-miR-290a-5p	0.00023041	0.00013197	0.00013642	0.00020174	9.9253e-05	7.4576e-05	0.00010521	0.00011926	3.8195e-05	4.1289e-05	2.4677e-05	3.2914e-05	1.9207e-05	2.6784e-05	1.8269e-05	1.855e-05	0.25458	0.44148
mmu-miR-295-5p	0.00016486	0.00014417	0.00010815	0.00012312	0.00011197	9.1415e-05	9.2991e-05	9.7955e-05	3.2279e-05	2.3233e-05	3.5789e-05	3.5446e-05	3.2318e-05	2.7255e-05	2.7607e-05	2.4874e-05	0.83593	0.92668
mmu-miR-29a-3p	0.031602	0.02855	0.028458	0.027579	0.026588	0.02729	0.027947	0.027979	0.0024266	0.0022142	0.0021895	0.0021242	0.0020487	0.00211	0.0021535	0.0021565	0.2252	0.40068
mmu-miR-29b-3p	0.011258	0.010081	0.0098243	0.0094729	0.0084449	0.0088647	0.0091621	0.0089789	0.00098284	0.00089536	0.00087145	0.00083401	0.00073754	0.00077414	0.00080097	0.00078705	0.31984	0.49793
mmu-miR-3058-3p	0.00025424	0.00014784	0.0001903	0.00016657	0.00012543	0.00013404	0.00012116	0.00019543	6.0815e-05	4.8322e-05	4.2214e-05	5.0286e-05	3.798e-05	3.4899e-05	3.4543e-05	3.3455e-05	0.96273	0.99169
mmu-miR-3069-3p	0.00048715	0.00043483	0.00044902	0.00049418	0.00031551	0.00024294	0.00019892	0.00020897	7.5692e-05	5.498e-05	5.5787e-05	6.5685e-05	4.4155e-05	3.5068e-05	3.1098e-05	3.0006e-05	0.030316	0.088792
mmu-miR-3072-5p	0.00079544	0.00058668	0.00064291	0.00079659	0.00054305	0.00040481	0.00037968	0.00043039	8.4405e-05	6.3735e-05	6.5303e-05	7.7551e-05	5.9036e-05	4.4778e-05	4.3767e-05	4.3461e-05	0.015834	0.06253
mmu-miR-3085-3p	0.00033957	0.00030663	0.00027352	0.00031072	0.00022562	0.00027634	0.00023486	0.00016204	6.4285e-05	5.1095e-05	4.874e-05	5.4834e-05	4.1613e-05	3.8754e-05	3.7974e-05	3.321e-05	0.088539	0.19885
mmu-miR-3095-3p	0.0012838	0.0010951	0.0017088	0.0021023	0.0019627	0.0014966	0.0012402	0.0016848	0.00011353	9.1936e-05	0.00014195	0.00016516	0.00015415	0.00011546	9.9421e-05	0.00012641	0.57439	0.75664
mmu-miR-3098-5p	0.00068725	0.00057556	0.00057896	0.00068526	0.00054204	0.00046224	0.00043752	0.00051094	7.7303e-05	6.2328e-05	6.1751e-05	6.9898e-05	5.8655e-05	4.7328e-05	4.644e-05	4.854e-05	0.29648	0.4723
mmu-miR-30a-3p	0.00071038	0.0008057	0.00077855	0.00083544	0.00096822	0.00093253	0.00093929	0.00096485	7.9864e-05	7.4342e-05	7.205e-05	7.8331e-05	8.2732e-05	7.5532e-05	7.6356e-05	7.6125e-05	0.0060807	0.058671
mmu-miR-30a-5p	0.012862	0.012243	0.012726	0.013917	0.014659	0.014937	0.015	0.015076	0.00083021	0.00077991	0.00081314	0.0008848	0.00093086	0.00095259	0.0009582	0.00096124	0.041483	0.10723
mmu-miR-30b-5p	0.0055692	0.0052658	0.0050155	0.0046575	0.0054663	0.0052275	0.0054382	0.0053466	0.00048358	0.00044929	0.00042976	0.00040057	0.00046516	0.00044773	0.00046459	0.00045581	0.85661	0.93884
mmu-miR-30c-5p	0.01363	0.012905	0.012099	0.011284	0.013422	0.012739	0.013144	0.012909	0.0011288	0.0010369	0.00097414	0.00091075	0.0010818	0.0010286	0.0010615	0.0010421	0.57439	0.75664
mmu-miR-30d-5p	0.0026072	0.0021263	0.0020177	0.0023752	0.0020861	0.0019609	0.0019494	0.0018353	0.0002031	0.00015921	0.00015147	0.00018199	0.00015618	0.00014408	0.00014347	0.00013481	0.69571	0.8288
mmu-miR-30e-3p	0.00041248	0.00042835	0.0004426	0.00038382	0.00040742	0.00042955	0.00041459	0.00044622	5.9776e-05	5.3085e-05	5.6485e-05	5.3993e-05	5.0975e-05	4.7355e-05	4.5449e-05	4.6289e-05	0.97192	0.99314
mmu-miR-30e-5p	0.004558	0.0039639	0.0039253	0.0040461	0.0037854	0.0038119	0.0038416	0.0038675	0.00036576	0.00031826	0.00031496	0.0003236	0.00030531	0.00030407	0.00030755	0.00030888	0.4673	0.6442
mmu-miR-31-3p	5.7792e-06	4.7141e-06	4.4211e-06	5.2875e-06	0.00033396	0.00053043	0.0006285	0.00064637	6.0641e-05	4.8238e-05	4.4505e-05	5.4482e-05	4.7175e-05	5.1145e-05	5.6994e-05	5.5876e-05	0.0058348	0.058671
mmu-miR-31-5p	5.7792e-06	4.7141e-06	4.4211e-06	5.2875e-06	0.0016796	0.0024934	0.0027874	0.0028356	6.0641e-05	4.8238e-05	4.4505e-05	5.4482e-05	0.00013669	0.00018766	0.00020709	0.0002101	0.0063365	0.058671
mmu-miR-3102-5p	0.001233	0.00099965	0.0010772	0.0012882	0.00093106	0.00082826	0.0008738	0.00088173	0.00011616	8.5834e-05	8.9425e-05	0.00010985	8.0682e-05	7.179e-05	7.7156e-05	7.4705e-05	0.83593	0.92668
mmu-miR-320-3p	0.0005601	0.00042366	0.00042241	0.00042783	0.00033614	0.00022942	0.0002674	0.00025375	7.194e-05	5.5891e-05	5.4065e-05	5.8794e-05	4.9774e-05	3.7299e-05	3.9019e-05	3.5483e-05	0.011498	0.058671
mmu-miR-33-5p	3.8437e-05	3.2723e-05	3.7054e-05	3.5266e-05	3.6179e-05	8.6445e-05	6.3252e-05	6.3209e-05	5.757e-05	4.6345e-05	4.1929e-05	5.1909e-05	4.1326e-05	2.5279e-05	2.9556e-05	2.6979e-05	0.99062	0.99602
mmu-miR-338-5p	0.00014647	0.00012457	0.00011896	0.00011818	0.00011689	9.0478e-05	8.3522e-05	7.6872e-05	2.5701e-05	2.0117e-05	1.9582e-05	2.093e-05	1.9078e-05	1.468e-05	1.4352e-05	1.2776e-05	0.27035	0.45726
mmu-miR-340-5p	0.00022388	0.00020411	0.00018426	0.0001022	0.00015726	0.00020747	0.00018154	0.00021137	6.2973e-05	4.9856e-05	4.7763e-05	5.5388e-05	4.2923e-05	3.6568e-05	3.2219e-05	3.3824e-05	0.92251	0.97658
mmu-miR-345-5p	0.00074359	0.00078668	0.00078372	0.0008487	0.00094667	0.00090034	0.00090296	0.00087288	8.6565e-05	8.0091e-05	7.9353e-05	8.7288e-05	9.0019e-05	8.1719e-05	8.1951e-05	7.8624e-05	0.46584	0.6442
mmu-miR-34a-5p	0.0015441	0.0014965	0.001395	0.0013812	0.0016331	0.0014395	0.0012567	0.0012245	0.00013194	0.00012007	0.00011237	0.00011469	0.00012889	0.00011226	9.9293e-05	9.5734e-05	0.060132	0.14711
mmu-miR-350-3p	0.00043873	0.00044517	0.00045792	0.00031635	0.00038965	0.00040608	0.00042966	0.00041286	6.1049e-05	5.3806e-05	5.6966e-05	4.8105e-05	4.9498e-05	4.559e-05	4.7368e-05	4.3581e-05	0.60482	0.7817
mmu-miR-361-5p	0.00064432	0.00069385	0.00066052	0.00068903	0.00054551	0.00051085	0.00049817	0.00050679	7.6422e-05	6.8227e-05	6.5102e-05	7.0726e-05	5.8534e-05	4.967e-05	4.9287e-05	4.7433e-05	0.013233	0.058671
mmu-miR-362-3p	0.00021635	0.00021234	0.0001898	0.00013353	0.00010941	0.00012747	0.00015598	0.00015689	6.2888e-05	4.0386e-05	3.926e-05	5.2709e-05	4.0685e-05	2.8143e-05	3.1441e-05	2.9512e-05	0.90172	0.97658
mmu-miR-365-3p	0.0054811	0.0051042	0.0047952	0.0041297	0.0040639	0.0037943	0.0038299	0.0038143	0.00040382	0.00037004	0.0003499	0.00030236	0.0002956	0.00027442	0.0002765	0.00027484	0.1994	0.37942
mmu-miR-370-3p	0.00036699	0.00034828	0.00039051	0.00049841	0.00034584	0.0003409	0.00018742	0.00038651	6.5429e-05	5.3009e-05	5.3541e-05	6.1709e-05	4.8783e-05	4.3217e-05	3.2439e-05	4.1244e-05	0.28162	0.47051
mmu-miR-374c-5p	0.00011697	0.00016972	0.00015263	6.5713e-05	8.5573e-05	0.00011759	0.00014309	0.00011305	5.6366e-05	4.7134e-05	3.52e-05	5.2739e-05	3.5837e-05	2.6541e-05	2.9234e-05	2.4216e-05	0.6016	0.7817
mmu-miR-376b-3p	0.000817	0.00043981	0.00041359	0.00054596	0.00022231	0.00033666	8.9821e-05	0.00011736	9.3036e-05	6.0781e-05	5.92e-05	8.3772e-05	5.0449e-05	5.4122e-05	3.6194e-05	3.4837e-05	0.40032	0.58972
mmu-miR-378a-3p	0.0019386	0.0018077	0.0017723	0.0020334	0.0017371	0.0016422	0.0015517	0.0016114	0.000154	0.00013814	0.0001354	0.00015699	0.00013243	0.00012278	0.00011702	0.00011959	0.15511	0.3125
mmu-miR-378a-5p	0.00038551	0.00034785	0.00035529	0.00037185	0.00035921	0.00034306	0.00033723	0.00033541	6.6373e-05	5.2708e-05	5.1603e-05	5.724e-05	5.0767e-05	4.1728e-05	4.1657e-05	3.8817e-05	0.99602	0.99602
mmu-miR-423-5p	0.00030851	0.00031616	0.0003127	0.00036753	0.00024527	0.0002018	0.00016022	0.00016811	5.535e-05	4.675e-05	4.6827e-05	5.5227e-05	4.2467e-05	3.3248e-05	2.993e-05	2.7596e-05	0.10233	0.22611
mmu-miR-425-5p	0.00043539	0.00047332	0.00046044	0.00046143	0.00033768	0.00036046	0.00036144	0.00035041	6.0708e-05	5.8218e-05	5.63e-05	6.0929e-05	4.6383e-05	4.2832e-05	4.3309e-05	3.9895e-05	0.061242	0.1472
mmu-miR-452-5p	0.00036939	0.00017206	0.00020163	0.00046933	0.0002196	0.00016924	8.8944e-05	0.00012332	7.6212e-05	5.1045e-05	5.1315e-05	7.184e-05	4.5922e-05	3.6295e-05	3.6146e-05	3.208e-05	0.94094	0.97658
mmu-miR-483-3p	0.00011018	0.00013371	0.00014019	0.00019366	0.00011962	0.00016337	7.4612e-05	9.5824e-05	5.8104e-05	4.7918e-05	4.6516e-05	4.6013e-05	4.207e-05	3.1776e-05	3.1408e-05	3.1219e-05	0.6307	0.80006
mmu-miR-483-5p	0.00030258	0.00029859	0.00031692	0.00036695	0.0002229	0.00015066	0.00018565	0.00023565	3.7594e-05	3.6281e-05	3.5575e-05	4.0177e-05	2.8142e-05	1.9596e-05	2.3466e-05	2.452e-05	0.10412	0.22642
mmu-miR-494-3p	0.016268	0.015383	0.017177	0.022149	0.017397	0.015885	0.016192	0.021287	0.0012558	0.0011856	0.0013677	0.0017505	0.0013949	0.0012566	0.0014419	0.0019514	0.9276	0.97658
mmu-miR-500-3p	0.00018142	0.00017465	0.00015797	0.00016574	0.00013682	0.00014272	0.00011779	0.00011318	4.5993e-05	3.7203e-05	3.548e-05	3.9611e-05	3.3528e-05	2.9908e-05	2.667e-05	2.4261e-05	0.21323	0.3874
mmu-miR-5107-5p	0.00088543	0.00071283	0.00073502	0.00084325	0.00060729	0.00044376	0.00040948	0.00047142	8.8516e-05	7.027e-05	7.0466e-05	8.0437e-05	6.1807e-05	4.6484e-05	4.495e-05	4.5563e-05	0.0083136	0.058671
mmu-miR-551b-5p	0.00028509	0.00019675	0.00014693	0.00020393	0.00014575	0.0001234	0.00014035	0.00012906	6.1771e-05	4.9687e-05	4.4576e-05	5.2985e-05	4.2993e-05	3.4623e-05	3.5114e-05	3.2616e-05	0.83026	0.92668
mmu-miR-574-3p	0.00051407	0.00036937	0.0004715	0.00051195	0.00045772	0.00038474	0.00028491	0.00025684	5.143e-05	3.6017e-05	4.0482e-05	4.563e-05	3.891e-05	3.1095e-05	2.7989e-05	2.4805e-05	0.51966	0.69798
mmu-miR-574-5p	0.0012662	0.0010168	0.0012679	0.0016411	0.0011442	0.0011114	0.00079765	0.00089527	0.00011606	8.8904e-05	0.00010563	0.0001374	9.4858e-05	9.0854e-05	6.7733e-05	7.3565e-05	0.29648	0.4723
mmu-miR-6516-3p	9.6484e-05	0.0001149	0.00013383	0.00018535	0.0002152	0.00017378	0.00015895	0.000164	5.2664e-05	4.5717e-05	4.1706e-05	5.0576e-05	4.1372e-05	3.2088e-05	3.1533e-05	2.9795e-05	0.92251	0.97658
mmu-miR-652-3p	0.0001649	0.00011306	0.00010389	0.00010778	0.0001303	0.00012093	0.00010608	0.00011079	4.5575e-05	4.3475e-05	4.037e-05	4.2014e-05	3.3429e-05	2.6653e-05	2.6184e-05	2.4167e-05	0.69247	0.8288
mmu-miR-652-5p	0.0034173	0.00289	0.0026518	0.0029509	0.0022682	0.0018518	0.0019521	0.001878	0.00025376	0.00021128	0.00019405	0.00021942	0.00016779	0.00013734	0.00014696	0.00014143	0.022348	0.076543
mmu-miR-669c-3p	0.00090049	0.00069981	0.00074102	0.00068193	0.00073883	0.00051975	0.00046411	0.00041406	9.0742e-05	7.0542e-05	7.2397e-05	7.3764e-05	7.1508e-05	5.2206e-05	4.8788e-05	4.3344e-05	0.066775	0.15773
mmu-miR-669f-3p	0.00056648	0.00045114	0.0005189	0.00045385	0.00050846	0.00036727	0.00029805	0.00028053	7.379e-05	5.6523e-05	5.8425e-05	5.938e-05	5.6901e-05	4.136e-05	4.0178e-05	3.6436e-05	0.16498	0.32289
mmu-miR-669p-3p	0.0017413	0.001465	0.001652	0.0015579	0.0016499	0.0011741	0.0010634	0.00095825	9.9447e-05	8.0488e-05	8.9953e-05	8.904e-05	8.9711e-05	6.4914e-05	5.9491e-05	5.2867e-05	0.076789	0.17831
mmu-miR-671-5p	0.0010623	0.00082113	0.0010035	0.0011502	0.00086559	0.00049337	0.00065864	0.00071359	7.4427e-05	6.6771e-05	6.7187e-05	7.2616e-05	5.8938e-05	3.6064e-05	4.6291e-05	4.5165e-05	0.83874	0.92668
mmu-miR-6970-5p	9.0425e-05	0.000149	9.717e-05	0.00018046	0.00010762	2.3717e-05	3.9937e-05	7.1282e-05	5.5618e-05	3.817e-05	4.5797e-05	4.3316e-05	4.0621e-05	3.2007e-05	3.2994e-05	2.7663e-05	0.21323	0.3874
mmu-miR-7046-3p	7.4645e-05	8.4682e-05	0.00011175	7.9391e-05	6.6186e-05	9.9098e-05	7.0352e-05	6.0183e-05	5.5259e-05	4.2521e-05	3.3549e-05	4.9289e-05	3.5287e-05	2.5687e-05	2.9785e-05	2.6183e-05	0.70864	0.82978
mmu-miR-7070-5p	0.00034978	0.00023123	0.00034597	0.00040867	0.00025151	0.0002757	0.0002067	0.00033557	6.492e-05	4.33e-05	5.1855e-05	5.8605e-05	3.9283e-05	3.9096e-05	3.6951e-05	3.8922e-05	0.13517	0.28057
mmu-miR-7080-3p	0.000311	0.00038675	0.00030981	0.00036722	0.00029248	0.00034939	0.00029358	0.0001869	5.3322e-05	5.1109e-05	4.4379e-05	5.1256e-05	4.284e-05	4.2257e-05	3.8638e-05	3.3934e-05	0.16363	0.32289
mmu-miR-744-5p	4.0594e-05	2.4899e-05	2.3488e-05	7.9151e-05	2.5949e-05	3.4805e-06	3.5782e-06	3.1462e-06	4.1049e-05	4.1705e-05	3.9052e-05	3.239e-05	4.0371e-05	3.4951e-05	3.5928e-05	3.1628e-05	0.037039	0.099496
mmu-miR-770-3p	6.8216e-05	2.3369e-05	4.7912e-05	5.5542e-05	6.3337e-05	4.1832e-05	1.2249e-05	6.6046e-05	5.0673e-05	4.4393e-05	2.7236e-05	4.3602e-05	3.2607e-05	3.1301e-05	3.1133e-05	1.2203e-05	0.44007	0.62154
mmu-miR-7a-5p	0.00024993	0.00025979	0.00029272	0.00025166	0.00025248	0.00025105	0.00025381	0.00024482	4.9472e-05	4.1857e-05	4.4362e-05	4.3723e-05	4.0088e-05	3.4901e-05	3.5723e-05	3.2628e-05	0.67298	0.8232
mmu-miR-802-5p	5.7792e-06	4.7141e-06	4.4211e-06	5.2875e-06	0.00036057	0.00050009	0.00057587	0.0005482	6.0641e-05	4.8238e-05	4.4505e-05	5.4482e-05	4.7527e-05	5.1029e-05	5.548e-05	5.2078e-05	0.0077006	0.058671
mmu-miR-92a-3p	0.0043049	0.0041817	0.0040061	0.0039215	0.0034382	0.0029022	0.0027588	0.0025477	0.00035753	0.00034528	0.00033137	0.00032368	0.00028913	0.00024275	0.00023162	0.00021366	0.0076613	0.058671
mmu-miR-93-5p	0.0010895	0.00095114	0.00094455	0.00091685	0.00073948	0.00067876	0.00065943	0.00067201	0.00010985	9.2643e-05	9.164e-05	9.2236e-05	7.5434e-05	6.6931e-05	6.4955e-05	6.4594e-05	0.018008	0.064924
mmu-miR-98-5p	0.00048381	0.00047218	0.00043254	0.00038665	0.00037582	0.00033792	0.00035431	0.00036914	6.9359e-05	5.7774e-05	5.486e-05	5.7726e-05	5.1365e-05	4.1613e-05	4.2481e-05	4.0549e-05	0.0312	0.088921
mmu-miR-99a-5p	0.0014551	0.0015068	0.0015001	0.0014799	0.0022233	0.0024837	0.0026511	0.0026602	0.0001352	0.00013032	0.00012911	0.00012884	0.0001833	0.00020182	0.00021397	0.00021447	0.0074678	0.058671
