## Supplementary_Table_7 for "Spatial sorting enables comprehensive characterization of liver zonation"

### Sheet: Sheet1
Supplementary Table 7: Qiagen's miRCURY LNA primer sequences used for miRs qRT-PCR
Product name	Cat no.	sequence
mmu-miR-709 miRCURY LNA miRNA PCR Assay	YP00205463	5'GGAGGCAGAGGCAGGAGGA
mmu-miR-721 miRCURY LNA miRNA PCR Assay	YP00205471	5'CAGUGCAAUUAAAAGGGGGAA
mmu-miR-376a-3p miRCURY LNA miRNA PCR Assay	YP00205059	5'AUCGUAGAGGAAAAUCCACGU
mmu-miR-3963 miRCURY LNA miRNA PCR Assay	YP02117053	5'UGUAUCCCACUUCUGACAC
hsa-let-7e-5p miRCURY LNA miRNA PCR Assay	YP00205711	5'UGAGGUAGGAGGUUGUAUAGUU
hsa-miR-103a-3p miRCURY LNA miRNA PCR Assay	YP00204063	5'AGCAGCAUUGUACAGGGCUAUGA
mmu-miR-802-5p miRCURY LNA miRNA PCR Assay	YP00205002	5'UCAGUAACAAAGAUUCAUCCUU
hsa-miR-122-5p miRCURY LNA miRNA PCR Assay	YP00205664	5'UGGAGUGUGACAAUGGUGUUUG
hsa-miR-99a-5p miRCURY LNA miRNA PCR Assay	YP00204521	5'AACCCGUAGAUCCGAUCUUGUG
mmu-miR-31-5p miRCURY LNA miRNA PCR Assay	YP00205159	5'AGGCAAGAUGCUGGCAUAGCUG
UniSp6 miRCURY LNA miRNA PCR Assay	YP00203954	No available sequence
